# A pan-cancer catalog of mutagenesis at transcription factor binding sites

**DOI:** 10.64898/2026.10.19.760246

**Authors:** Harshit Sahay, Yuncheng Duan, Raluca Gordân

## Abstract

Transcription factor (TF) binding can contribute to mutagenesis by altering DNA damage formation or interfering with DNA repair. Although these effects have been characterized for selected TFs and mutagenic processes, their prevalence across TFs and cancer types remains poorly understood. A systematic characterization of mutation enrichment at TF binding sites is needed to guide mechanistic studies and improve the interpretation of noncoding mutations in cancer.

Here, we analyzed somatic mutations from over 4,000 tumors across 15 tissue types to generate a pan-cancer catalog of mutation patterns at binding sites for 655 TFs, organized into 276 motif clusters. We assessed mutation enrichment at single-nucleotide resolution, accounting for sequence-dependent and local variation in background mutation rates. Nearly one third of <TF-cluster, tissue> pairs with sufficient mutation counts showed significant enrichment at one or more binding site positions. Enrichment was most widespread in melanoma but was detected in all 15 tissue types, with the affected TFs and binding site positions varying across tissues. Highly expressed TFs were more likely to show enrichment than lowly expressed TFs, consistent with a role for TF binding in increased mutagenesis at the binding sites. Mutational signature analysis implicated processes beyond UV damage, including age-associated processes, deamination lesions, oxidative damage, and tobacco exposure, as potentially contributing to TF-induced mutagenesis. Together, these findings suggest that diverse interactions between TF binding, DNA damage, and DNA repair may contribute to mutation enrichment in regulatory DNA.

Our pan-cancer catalog reveals position-specific enrichment of somatic mutations at TF binding sites across all 15 tissue types analyzed. By identifying specific TFs and binding site positions enriched for somatic mutations, together with potential mutagenic processes acting at these positions, our study provides a roadmap for experimental assessment of TF-induced mutagenesis and informs the interpretation and prioritization of non-coding mutations in cancer.
