## Supplementary material for "A pan-cancer catalog of mutagenesis at transcription factor binding sites": Table S2

### Sheet: Data description
Table S2: Minimum enrichment q-values within the binding site for each <TF-cluster, tissue> pair
"N/A" marks <TF-cluster, tissue> pairs that were not tested due to insufficient mutation counts (10 or fewer mutations at the binding site)

### Sheet: Minimum binding site q-value
TF_cluster	Skin	Esophagus	Liver	Breast	Prostate	Brain	Lung	Pancreas	Kidney	Colorectum	Ovary	BiliaryTract	Bone	Uterus	Stomach
AHR	0.04346	0	0.008877	0.3441	2.265e-07	0.414	0.6424	0.8464	N/A	N/A	N/A	N/A	N/A	N/A	N/A
AIRE	0.5077	0.3132	0.2972	0.9517	0.9878	0.98	N/A	N/A	N/A	N/A	N/A	N/A	N/A	N/A	N/A
AP1.1	0.6376	8.937e-09	0.3331	0.09702	0.5431	0.7585	0.3954	0.9307	0.7365	0.06728	0.8167	0.9312	0.9913	0.815	0.9744
AP1.2	0.469	0.0001009	0.4665	0.2037	0.5137	0.8664	0.8531	0.8769	0.3397	0.9333	0.984	0.6699	0.9994	0.4843	0.9578
ARI5A	0.4315	0.1804	N/A	N/A	0.5403	N/A	N/A	N/A	N/A	N/A	N/A	N/A	N/A	N/A	N/A
ARI5B	0.9987	0.1007	0.4924	0.6616	0.4666	0.8237	0.06867	N/A	N/A	N/A	N/A	N/A	N/A	N/A	N/A
BATF	1.465e-10	0.01171	0.671	0.4692	0.5003	0.5306	0.4346	0.9409	0.6198	N/A	N/A	N/A	N/A	N/A	N/A
BCL6.1	4.992e-05	N/A	N/A	N/A	N/A	N/A	N/A	N/A	N/A	N/A	N/A	N/A	N/A	N/A	N/A
BCL6.2	3.323e-11	0.5731	0.6681	0.06461	0.02337	0.7456	0.9904	0.8399	0.9734	N/A	N/A	N/A	N/A	N/A	N/A
CCAAT.CEBP	0	0	3.345e-05	3.59e-09	0	0.01606	0.4677	2.206e-08	0.8688	N/A	0.7009	0.9598	N/A	N/A	N/A
CENBP	1.438e-06	0.9634	0.6431	0.2918	0.0394	0.5682	0.9661	0.1556	N/A	N/A	N/A	N/A	N/A	N/A	N/A
CPEB1	0.003837	0.7836	0.04024	0.7278	5.131e-05	0.005356	N/A	N/A	N/A	N/A	N/A	N/A	N/A	N/A	N/A
CREB.ATF.1	0	2.179e-05	0.8104	0.05417	0.0001904	0.1413	0.8569	0.01539	0.5897	0.9905	0.9829	0.9865	0.6935	0.7424	0.9572
CREB.ATF.2	0	0.122	0.1686	0.645	0.7307	0.06137	0.9527	0.5805	0.938	N/A	N/A	N/A	N/A	N/A	N/A
CREB.ATF.3	1.534e-10	0.004352	0.6109	0.5341	0.3042	0.02605	0.9465	0.6607	N/A	N/A	N/A	N/A	N/A	N/A	N/A
CREB3.XBP1	2.644e-11	0.007442	0.1627	0.03719	8.761e-05	0.0001244	0.7188	0.7161	0.8992	1	0.3416	0.9989	0.9756	0.4906	N/A
CTCF	0	0	7.386e-12	6.773e-10	5.621e-06	9.062e-10	0.0117	7.197e-08	0.4488	0.9902	0.0005422	0.2291	0.5303	0.6269	4.806e-10
CUX.1	0.1384	0.4408	0.8607	0.9844	0.8476	0.0201	N/A	N/A	N/A	N/A	N/A	N/A	N/A	N/A	N/A
CUX.2	0.02614	0.9162	0.6702	0.9982	0.9838	0.2741	N/A	N/A	N/A	N/A	N/A	N/A	N/A	N/A	N/A
CUX.3	0.9904	N/A	N/A	N/A	N/A	N/A	N/A	N/A	N/A	N/A	N/A	N/A	N/A	N/A	N/A
CUX.4	0.8723	0.8941	0.5194	0.9991	0.08875	N/A	N/A	N/A	N/A	N/A	N/A	N/A	N/A	N/A	N/A
DDIT3+CEBPA	5.079e-07	0.01526	0.5486	0.8873	0.102	0.01901	1	N/A	N/A	N/A	N/A	N/A	N/A	N/A	N/A
DMRT1	0.3227	5.305e-05	0.005546	0.5852	0.971	0.1568	0.9918	0.4286	N/A	N/A	N/A	N/A	N/A	N/A	N/A
DMRT3	0.8581	0.9144	N/A	0.7096	N/A	N/A	N/A	N/A	N/A	N/A	N/A	N/A	N/A	N/A	N/A
E2F.1	1.395e-11	0	0	0.1647	0.01222	0.0006202	0.2057	0.04744	N/A	N/A	N/A	N/A	N/A	N/A	N/A
E2F.2	0	2.691e-09	7.244e-08	1.956e-08	8.022e-10	2.095e-11	0.001952	0.001298	0.6604	0.06095	0.5877	0.821	0.7636	0.9294	0.2254
E2F.3	0	3.543e-05	0.2405	0.3638	0.9585	0.5544	0.8432	0.8644	N/A	N/A	N/A	N/A	N/A	N/A	N/A
E2F.4	0	9.413e-08	0.03965	0.006333	0.341	0.7328	0.7973	0.2892	0.2025	0.9893	0.6973	0.9893	N/A	N/A	N/A
EBF1	0	0.00109	2.677e-06	0.0001362	0.02463	0.4058	0.6452	0.7142	0.8199	0.9701	0.956	0.9715	0.8994	0.6912	N/A
EGR	0	5.071e-07	0.03139	0.001006	2.984e-10	2.136e-11	0.0001886	4.974e-05	0.9005	0.0004264	0.2143	0.995	0.1399	0.9166	0.01275
ETS.1	0	0.1637	0.2598	0.0338	0.2509	0.859	0.04211	0.6124	0.6957	0.7507	0.06294	0.8457	0.9529	0.7446	0.9764
ETS.2	0	0.08181	0.4166	0.04687	0.0001022	0.1833	0.06832	0.4342	0.9436	0.5996	0.0827	0.8782	0.9847	0.8575	0.717
EVI1.MECOM	0.03991	0.1607	0.1636	0.9695	0.8456	0.9702	N/A	N/A	N/A	N/A	N/A	N/A	N/A	N/A	N/A
EWSR1.FLI1	0	0.02224	0.4634	0.5364	0.6665	0.3365	0.6792	0.002081	N/A	N/A	N/A	N/A	N/A	N/A	N/A
Ebox.CACCTG	0	7.027e-09	0.0002923	0.506	0.08487	0.1211	0.2962	0.38	0.5736	0.2452	0.3257	0.9901	0.8734	0.816	0.8875
Ebox.CACGTG.1	1.157e-10	8.334e-06	0.0004846	0.08795	2.427e-06	5.846e-06	0.5301	0.9258	0.8395	0.8691	0.7576	0.909	0.8943	0.2086	0.8733
Ebox.CACGTG.2	0	0	2.385e-10	0.001717	7.245e-05	0.5763	0.09557	0.5193	0.3957	0.9715	0.03655	0.9502	0.9674	0.2875	0.147
Ebox.CAGATGG	5.749e-11	0	2.328e-08	0.2493	0.08219	0.0002513	0.1764	0.2907	0.8625	0.7919	0.8196	0.8997	0.6595	0.4823	0.0534
Ebox.CAGCTG	4.843e-10	5.004e-10	6.355e-05	0.08621	0.0005392	0.2016	0.134	0.2338	0.8805	0.711	0.5449	0.9671	0.6846	0.2975	0.7069
Ebox.CATATG	0	2.519e-09	0.0004618	0.5639	0.367	1.351e-08	0.5718	0.8999	N/A	N/A	N/A	N/A	N/A	N/A	0.01083
FEZF1	0	0	7.722e-08	0.494	0.3273	0.5848	0.7868	0.9211	N/A	N/A	N/A	N/A	N/A	N/A	N/A
FOX.1	0.02741	0.368	0.1565	0.9793	0.4894	0.5953	0.9501	0.5722	N/A	N/A	N/A	N/A	N/A	N/A	N/A
FOX.2	0.1517	0.2201	0.5259	0.9854	0.01217	0.2639	N/A	N/A	N/A	N/A	N/A	N/A	N/A	N/A	N/A
FOX.3	0.01446	0.7521	0.04019	0.8415	0.002048	0.4204	0.9813	0.9272	N/A	N/A	N/A	N/A	N/A	N/A	N/A
FOX.4	0	0.5196	0.01586	3.224e-06	0	0.000373	0.1065	0.3829	0.4991	0.8651	0.4357	0.4488	0.9762	0.5506	0.5845
FOX.5	2.609e-11	0.05705	0.0456	2.079e-07	1.155e-09	0.01107	0.4505	0.1719	0.2522	0.9504	0.5476	0.147	0.9811	0.5934	0.9051
FOX.6	0.03086	0.5748	0.4243	0.7735	5.562e-07	0.9049	1	N/A	N/A	N/A	N/A	N/A	N/A	N/A	N/A
FOX.7	0	0.0008657	0.3834	0.001821	5.166e-11	0.0001976	0.1229	0.002764	0.8429	0.0008593	0.03202	0.6587	0.1177	N/A	N/A
FOX.8	4.368e-10	1.56e-07	0.03812	0.2091	0.03209	0.01057	0.1947	0.5895	N/A	N/A	N/A	N/A	N/A	N/A	N/A
FOX.9	0.2994	0.5781	0.7953	0.5852	0.002332	0.02921	0.9838	N/A	N/A	N/A	N/A	N/A	N/A	N/A	N/A
GATA	6.986e-08	0.00329	0.3257	0.3904	0.01145	0.5173	0.5647	0.8635	N/A	0.9192	0.8513	N/A	N/A	N/A	N/A
GCM	6.489e-06	1.382e-08	0.0168	0.008625	0.01654	0.009289	0.3083	0.5031	0.5628	0.9831	0.7731	0.5024	N/A	0.9859	0.06607
GFI	3.533e-05	0.2058	0.06407	0.185	0.4652	0.8125	0.2724	0.9938	0.8954	N/A	N/A	N/A	N/A	N/A	N/A
GLI	0	0.01166	0.01078	0.3317	9.368e-05	0.02124	0.006397	0.2921	0.2248	0.02877	0.05673	0.5861	0.8829	0.942	0.1474
GLIS	0	0.0002147	0.0453	0.3806	4.153e-11	0.05408	0.7231	7.074e-06	0.7223	0.1014	0.04997	0.3969	0.7659	0.9959	N/A
GMEB2.1	0.1048	0.08739	0.2124	0.9853	0.9993	N/A	N/A	N/A	N/A	N/A	N/A	N/A	N/A	N/A	N/A
GMEB2.2	0	0	0.02745	2.509e-08	0.02019	0.6556	0.9952	0.9737	N/A	0.9975	N/A	0.9911	N/A	N/A	N/A
GMEB2.3	0.2069	0.762	0.9977	0.3099	0.9738	0.6544	N/A	N/A	N/A	N/A	N/A	N/A	N/A	N/A	N/A
GRHL	0.000216	0.09365	0.2737	0.4971	0.3241	0.681	0.3648	0.9934	0.9384	0.9414	N/A	N/A	N/A	0.2269	N/A
HAND1	0.1192	0.6351	0.5576	0.513	0.6175	0.07775	0.8667	0.9824	0.6295	0.7868	0.9369	0.9994	N/A	N/A	N/A
HD.1	0.9985	0.4935	0.5304	0.9883	N/A	0.4312	N/A	N/A	N/A	N/A	N/A	N/A	N/A	N/A	N/A
HD.10	0.08478	0.484	0.7463	0.8566	0.004413	0.006582	N/A	N/A	N/A	N/A	N/A	N/A	N/A	N/A	N/A
HD.11	0.01114	0.9586	N/A	0.904	0.9164	N/A	N/A	N/A	N/A	N/A	N/A	N/A	N/A	N/A	N/A
HD.12	6.225e-08	0.2032	0.7701	0.511	0.08458	0.03225	0.8076	0.9907	0.01748	0.9289	0.5862	0.9692	N/A	0.9165	N/A
HD.13	0.8558	0.9609	0.7329	N/A	0.7505	0.1215	N/A	N/A	N/A	N/A	N/A	N/A	N/A	N/A	N/A
HD.14	3.113e-07	0.9057	0.1485	0.2891	0.6603	0.03633	0.6833	0.824	N/A	N/A	N/A	N/A	N/A	N/A	N/A
HD.15	0.01517	0.9753	0.2449	0.4234	0.9128	0.5759	N/A	N/A	N/A	N/A	N/A	N/A	N/A	N/A	N/A
HD.16	0.9196	0.4268	0.9092	0.881	0.3287	0.4561	0.8338	N/A	N/A	N/A	N/A	N/A	N/A	N/A	N/A
HD.17	0.03582	0.06893	0.241	0.7641	0.03725	0.964	0.1783	N/A	N/A	N/A	N/A	N/A	N/A	N/A	N/A
HD.18	1.486e-08	0.02051	0.2215	0.09447	0.06089	0.0002084	0.7634	0.7939	0.1503	0.616	N/A	N/A	N/A	N/A	N/A
HD.19	0.8534	0.6548	N/A	N/A	N/A	N/A	N/A	N/A	N/A	N/A	N/A	N/A	N/A	N/A	N/A
HD.2	0.001328	0.1897	0.1486	0.8355	0.6034	0.0002956	0.6046	0.7996	0.5734	0.9398	0.8662	0.8554	0.9896	0.32	0.933
HD.20	1.158e-07	0.3382	0.01015	0.106	0.3436	0.908	0.9168	0.904	0.9974	N/A	0.8759	0.5727	N/A	N/A	N/A
HD.21	0.000262	0.686	0.3551	0.9217	0.7743	0.5616	0.9795	0.9863	N/A	N/A	N/A	N/A	N/A	N/A	N/A
HD.22	1.791e-11	0.02938	0.6425	0	0.1084	0.1996	4.99e-05	0.9621	0.5896	0.4746	0.9095	0.9956	0.8788	0.9894	0.5703
HD.23	4.032e-11	0.6031	0.6681	0.9376	0.02042	0.08757	0.9951	N/A	N/A	N/A	N/A	N/A	N/A	N/A	N/A
HD.25	0.9976	0.9983	0.9825	0.7919	N/A	0.03137	N/A	N/A	N/A	N/A	N/A	N/A	N/A	N/A	N/A
HD.3	0.2163	0.9882	N/A	N/A	N/A	N/A	N/A	N/A	N/A	N/A	N/A	N/A	N/A	N/A	N/A
HD.4	0.0101	0.1584	0.3467	0.8161	0.875	0.5366	0.8228	0.6743	N/A	N/A	N/A	N/A	N/A	N/A	N/A
HD.5	7.418e-07	0.9291	0.5934	0.6784	0.8666	0.02835	N/A	N/A	N/A	N/A	N/A	N/A	N/A	N/A	N/A
HD.6	0.3114	0.04029	0.852	0.6891	0.3104	2.298e-06	0.9886	N/A	N/A	N/A	N/A	N/A	N/A	N/A	N/A
HD.7	0.6585	0.6565	0.9309	0.5636	0.9974	0.9888	N/A	N/A	N/A	N/A	N/A	N/A	N/A	N/A	N/A
HD.8	7.716e-07	0.6132	0.09397	0.9	0.4569	0.8257	0.01398	N/A	N/A	N/A	N/A	N/A	N/A	N/A	N/A
HD.9	0.2631	0.499	N/A	N/A	0.6842	N/A	N/A	N/A	N/A	N/A	N/A	N/A	N/A	N/A	N/A
HEN1	6.934e-06	5.505e-08	0.01101	0.559	0.2797	0.3081	0.1895	0.6838	0.8775	0.9054	0.7976	0.9869	0.9754	0.8597	0.9848
HIC.1	0	0	0	0.002661	0.1515	0.3027	0.6564	0.3783	0.9068	0.9043	0.4541	0.9751	0.9546	0.3005	9.58e-06
HIC.2	0	0.008741	0.02565	0.7296	0.6073	0.6311	0.7878	0.9972	N/A	N/A	N/A	N/A	N/A	N/A	N/A
HIF	0.0005119	8.524e-06	0.03856	0.2347	0.002057	0.8591	0.5642	0.9848	N/A	0.997	N/A	0.9802	N/A	N/A	N/A
HINFP1.1	0	0.3216	2.834e-05	0.631	0.8201	0.7993	0.7669	0.9891	0.9987	0.8677	0.7868	0.999	N/A	0.9812	N/A
HINFP1.2	0.01485	0.1681	0.5235	0.9969	0.9924	0.4213	N/A	0.02483	N/A	N/A	N/A	N/A	N/A	N/A	N/A
HINFP1.3	1.917e-08	0.4187	0.8493	0.698	0.9871	0.205	N/A	0.5939	N/A	0.988	N/A	N/A	N/A	N/A	N/A
HLTF	0.02291	0.823	0.4707	0.9654	0.7252	0.9993	N/A	N/A	N/A	N/A	N/A	N/A	N/A	N/A	N/A
HOMEZ	0	N/A	N/A	N/A	0.9828	N/A	N/A	N/A	N/A	N/A	N/A	N/A	N/A	N/A	N/A
HSF	9.922e-09	0.4135	0.09176	0.4346	0.2318	0.9143	0.8771	0.9992	N/A	0.5732	N/A	N/A	N/A	N/A	N/A
HSFY2	0.08697	0.6775	N/A	0.9626	0.9047	N/A	N/A	N/A	N/A	N/A	N/A	N/A	N/A	N/A	N/A
INSM1	0	4.979e-05	0.0002768	0.627	0.001445	1.267e-06	0.843	0.8131	0.9894	0.2796	0.948	0.6264	0.7528	1	0.6154
IRF.1	0	0.1204	0.6334	0.1418	0.6702	0.1655	0.5848	0.5118	0.07951	0.9859	0.9002	N/A	N/A	N/A	N/A
IRF.2	0	1.416e-09	0.3293	0.2612	1.728e-06	9.819e-05	0.0004128	0.007821	0.003731	0.0007476	0.01241	0.3853	0.9169	0.1365	0.5259
IRF.3	0	0.9194	0.7419	0.8858	0.6531	0.9422	0.8277	0.1637	N/A	N/A	N/A	N/A	N/A	N/A	N/A
IRF.4	0	0.4546	N/A	0.9971	N/A	0.5895	N/A	N/A	N/A	N/A	N/A	N/A	N/A	N/A	N/A
KAISO	0.0321	0.1924	0.7729	2.203e-11	0.1693	0.9998	0.001361	0.6525	0.9107	0.06561	0.9303	1	N/A	0.9855	N/A
LEF1	0	0.02959	0.08631	0.6001	0.004716	0.6168	0.7487	0.8606	0.814	0.2884	0.4582	0.4984	0.9155	0.9293	0.4321
LIN54	0.02576	0.3726	0.9591	0.7513	0.8776	0.8514	N/A	N/A	N/A	N/A	N/A	N/A	N/A	N/A	N/A
MAF	0.4204	0.0004107	0.02976	0.3075	0.02006	0.2759	0.6828	0.8218	0.9467	0.9854	0.6286	0.8979	0.9942	0.8255	0.6005
MBD2	0	0.2343	0.06308	0.3278	0.6354	0.9944	0.08387	0.5718	0.9167	0.2986	0.3436	0.8169	0.9826	0.06253	0.725
MECP2	0	0.3732	5.976e-05	0.002175	0.3938	0.6165	0.1502	0.7092	0.7741	0.4813	0.3535	1	0.9644	1	N/A
MEF2	0.1199	0.001862	0.1933	0.8722	0.7953	0.1256	0.7725	N/A	N/A	N/A	N/A	N/A	N/A	N/A	N/A
MFZ1	0	0.19	0.0158	0.0006761	4.668e-11	0	0.2172	0.9467	0.9906	0.02884	0.6869	N/A	N/A	0.9879	N/A
MIES	0.9559	0.2102	0.6418	0.6522	0.004328	1.759e-07	0.9554	0.7222	0.9617	0.9375	N/A	0.9705	N/A	0.8927	N/A
MTF1	0.1515	0.03015	0.02418	0.1119	0.1862	0.6577	0.2969	0.9166	0.9846	0.9999	N/A	0.9826	N/A	N/A	N/A
MYB.1	1	0.344	0.7648	N/A	0.6705	0.2817	N/A	N/A	N/A	N/A	N/A	N/A	N/A	N/A	N/A
MYB.2	0.02475	0.9583	0.4495	0.7161	0.8256	0.3945	N/A	N/A	N/A	N/A	N/A	N/A	N/A	N/A	N/A
MYB.3	0.6104	0.713	0.03367	0.8634	0.03988	0.9032	N/A	N/A	N/A	N/A	N/A	N/A	N/A	N/A	N/A
MYB.4	0.4719	0.9781	0.03253	0.9949	0.3496	0.000854	N/A	N/A	N/A	N/A	N/A	N/A	N/A	N/A	N/A
MYB.5	1.231e-07	0.05319	0.02598	0.272	0.2629	0.7578	0.3087	0.6473	0.798	0.04346	N/A	0.7244	N/A	0.1005	N/A
MZF1	0	0.04297	0.03111	0.01174	7.141e-11	0	0.01614	0.8076	0.4359	0.008805	0.9672	0.866	0.5608	0.4339	0.05203
NFAC.2	0	0	0.2754	0.3143	5.353e-10	0.03986	0.4274	0.07732	0.7561	0.7133	0.4623	N/A	N/A	N/A	N/A
NFAT.1	0	1.925e-05	0.06858	0.7917	0.02896	0.2986	0.9545	0.9513	0.9842	N/A	N/A	N/A	N/A	N/A	N/A
NFAT.2	0	2.065e-06	0.1172	0.8122	0.2905	0.4003	0.8913	0.8664	N/A	N/A	N/A	N/A	N/A	N/A	N/A
NFAT.3	6.338e-12	0.08473	0.9704	0.4381	0.8304	0.9783	N/A	N/A	N/A	N/A	N/A	N/A	N/A	N/A	N/A
NFAT.4	0	0.9998	0.3654	0.9751	0.0351	0.856	N/A	N/A	N/A	N/A	N/A	N/A	N/A	N/A	N/A
NFI.1	2.386e-06	2.094e-05	0.0004939	0.09123	0.004539	0.07747	0.5494	0.814	0.01528	0.2016	0.9893	0.2896	0.8651	0.0748	0.5442
NFI.2	0.0004281	6.977e-05	0.06574	0.1419	0.4908	0.08598	0.0324	0.5531	0.503	N/A	N/A	N/A	N/A	0.1914	N/A
NFI.3	0.01187	0.1874	0.01491	0.02477	0.01138	0.001894	0.2182	0.7998	0.01113	0.9839	0.9293	0.4678	0.8504	0.9405	0.9284
NFKB.1	0	0.6331	0.0707	0.1405	0.3993	0.2719	0.02072	0.6624	0.4934	0.996	0.9065	0.3699	0.9588	0.5027	N/A
NFKB.2	0	0.5581	0.6765	0.2406	0.8752	0.6258	0.6531	0.8381	N/A	N/A	N/A	N/A	N/A	N/A	N/A
NFKB.3	0	0.02603	0.5589	0.2031	0.0479	0.8304	0.1736	0.2853	0.7277	N/A	N/A	N/A	N/A	N/A	N/A
NFY	2.425e-08	0.02247	0.8962	0.2987	0.1226	0.00622	0.9209	1	0.9225	N/A	1.456e-05	N/A	N/A	N/A	N/A
NR.1	0	0.02405	0.3215	1.759e-09	3.851e-06	0.0001916	8.558e-06	0.6992	0.895	0.503	0.9463	0.1769	0.9939	0.1789	0.05423
NR.10	0.07915	0.9865	0.6752	0.4255	0.49	0.9968	N/A	N/A	N/A	N/A	N/A	N/A	N/A	N/A	N/A
NR.11	0.1017	0.05607	0.3425	0.4172	0.02465	0.01225	0.4437	0.8943	0.7239	0.921	0.934	0.9278	0.3227	0.3218	0.9372
NR.12	0	3.738e-06	0.03602	0.05477	0.001877	0.0005232	0.2302	0.5759	0.8786	0.5262	0.9895	0.7837	0.2075	0.9619	0.06053
NR.13	2.179e-05	0.06724	0.3218	0.2796	0.7668	0.8035	0.79	0.7221	0.611	N/A	N/A	N/A	N/A	N/A	N/A
NR.14	0.006294	2.373e-08	0.5412	0.8824	0.419	0.8792	0.9495	1	N/A	N/A	N/A	N/A	N/A	N/A	N/A
NR.15	0	0.001979	0.8813	0.5955	0.002258	6.02e-06	0.1949	0.2221	0.9081	0.07089	0.9216	0.961	0.07738	0.9916	N/A
NR.16	0	2.185e-10	2.012e-05	0.1545	0.4697	0.06017	0.7566	0.9675	0.4512	0.6768	0.3035	0.5522	0.73	0.8561	0.7206
NR.17	0	0.0002339	0.008257	0.2937	0.5791	0.01721	0.04897	0.9021	0.8599	0.8315	0.6631	0.4708	0.9861	0.1808	0.6985
NR.18	2.904e-11	0.03493	0.001516	0.0001697	0.003547	0.0103	0.0007918	0.9412	0.1818	0.6923	0.4343	0.9152	0.7378	0.058	0.729
NR.19	0	0.001561	0.4038	0.2491	0.0002086	0.02978	0.6718	0.3666	0.0668	0.0117	0.9683	0.253	0.9115	0.8374	0.517
NR.2	0.0003274	0.2844	0.7549	0.9454	0.9584	0.5186	0.9987	N/A	N/A	N/A	N/A	N/A	N/A	N/A	N/A
NR.20	4.09e-09	0.1718	0.3222	0.04651	0.04039	0.5226	0.6013	0.4894	0.6871	0.6519	0.9967	0.9991	0.5161	N/A	N/A
NR.3	0	1.75e-08	2.427e-05	5.241e-09	9.389e-10	3.566e-08	0.0008835	0.1277	0.9228	0.04877	0.1697	0.8704	0.4627	0.9841	0.4544
NR.4	1.344e-07	0.0006364	0.4659	0.8843	0.788	0.8211	0.2786	0.7672	N/A	N/A	N/A	N/A	N/A	N/A	N/A
NR.5	8.513e-05	0.00133	0.7399	0.04542	0.7535	0.1204	0.9981	0.5619	N/A	N/A	N/A	N/A	N/A	N/A	N/A
NR.6	0.0204	9.635e-06	0.0005862	0.9958	0.9717	0.9506	N/A	N/A	N/A	N/A	N/A	N/A	N/A	N/A	N/A
NR.7	0.0001071	0.04394	0.6975	0.7083	0.005718	0.5445	0.9726	0.8722	0.9412	0.9259	0.8923	0.9826	0.88	0.9781	0.9824
NR.8	0.4962	0.8165	0.7921	0.7131	0.9898	1	N/A	N/A	N/A	N/A	N/A	N/A	N/A	N/A	N/A
NR.9	0.2097	0.6199	0.9793	0.836	0.6353	0.9707	N/A	N/A	N/A	N/A	N/A	N/A	N/A	N/A	N/A
NR2E3	0.06757	0.6387	0.6155	0.9451	0.3607	0.9414	0.1862	N/A	N/A	N/A	N/A	N/A	N/A	N/A	N/A
NRF1	3.973e-07	0.0001743	0.08336	0.06417	0.4285	0.6765	0.03977	0.1962	0.9732	0.3112	0.9043	0.9997	1	0.823	0.3393
OCT4+SOX2	3.116e-06	0.002781	0.8028	0.9396	0.04873	0.0434	0.5784	0.9975	N/A	N/A	N/A	N/A	N/A	N/A	N/A
OSR2	3.82e-11	0.3627	0.004561	0.02715	0.1185	0.006985	0.3445	0.9335	0.4796	0.9587	0.9709	0.9756	0.9996	0.1915	0.7859
OVOL1	0.08464	0.8385	0.8668	0.1052	0.9722	N/A	N/A	N/A	N/A	N/A	N/A	N/A	N/A	N/A	N/A
P53-like.1	0.2846	0.03458	0.0003549	0.7338	0.04202	0.764	0.6266	0.7964	0.8929	0.7068	0.913	0.482	0.9841	0.2224	0.2389
P53-like.2	0.9757	0.4656	0.6919	0.4991	0.02594	0.1974	N/A	N/A	N/A	N/A	N/A	N/A	N/A	N/A	N/A
P53-like.3	0.9735	0.09362	0.9355	0.5155	0.8165	0.08149	0.9758	N/A	N/A	N/A	N/A	N/A	N/A	N/A	N/A
PAX-halfsite	0.02632	1.412e-05	0.001372	0.1231	0.0008163	0.9828	0.9842	N/A	N/A	N/A	N/A	N/A	N/A	N/A	N/A
PAX.1	0.1004	0.05278	0.08236	0.8345	0.6854	0.8866	0.3882	0.9828	0.5871	1	0.7814	0.9885	N/A	0.9302	N/A
PAX.2	0	0.01323	0.0009366	0.0003479	1.227e-07	0.0467	0.1831	0.465	0.8435	0.4793	0.5842	0.6328	0.9732	0.9861	0.9751
PLAG1	0	1.289e-07	0.002025	0.01428	3.736e-10	0.004721	1.728e-05	0.03793	0.08092	0.002123	0.02049	0.8357	0.4845	0.9992	N/A
POU.1	2.027e-10	0.5069	0.2858	0.347	0.4266	0.009338	0.01715	0.7518	0.2141	0.471	N/A	N/A	N/A	N/A	N/A
POU.2	7.95e-05	0.3324	0.8428	0.8457	0.2157	0.5783	0.8909	0.5257	N/A	N/A	N/A	N/A	N/A	N/A	N/A
POU.3	1.063e-10	0.5099	0.7888	0.5095	0.4409	0.04982	0.5255	0.7746	0.9953	0.143	N/A	N/A	N/A	N/A	N/A
PRDM1	0	0.1693	0.07195	0.172	0.02603	0.001344	0.0001114	0.3324	0.8748	0.2205	0.849	N/A	N/A	N/A	N/A
PRDM14	0.00162	0.003854	0.2568	0.7866	0.4369	0.6468	0.8612	0.9277	N/A	N/A	N/A	N/A	N/A	N/A	N/A
PRDM16	0	0.06752	0.01955	0.01089	0.3845	0.6992	0.4859	0.9863	0.7979	0.9813	0.9989	0.928	1	0.8614	N/A
PRDM4	0	0.318	0.08287	0.6797	0.9798	0.7211	1	N/A	N/A	N/A	N/A	N/A	N/A	N/A	N/A
PRDM5	0	0.1852	0.4706	0.1163	6.772e-08	2.09e-05	0.008119	0.008542	0.7377	0.3169	0.9653	0.9681	0.7481	0.877	0.949
PRDM9	0	4.976e-11	4.067e-06	0.3313	0.6744	0.248	0.8784	0.1722	0.8171	0.9654	0.7909	0.1022	N/A	N/A	N/A
PROX1	0.802	0.5299	0.9883	0.8958	0.7078	0.868	N/A	N/A	N/A	N/A	N/A	N/A	N/A	N/A	N/A
RBPJ	0	0.07358	0.2002	0.007623	5.732e-07	0.7433	0.3113	0.5344	0.4258	0.6264	0.9215	0.543	0.8617	0.9367	0.5837
REL-halfsite	0	0.1246	0.000744	0.06866	0.02054	0.0007256	0.7224	0.6086	0.09726	0.3087	0.7725	0.975	0.83	N/A	N/A
REST.NRSF	0.0004093	0.005301	0.4448	0.01515	0.5706	0.4132	0.7291	0.6752	0.3804	0.5067	0.9196	0.8946	0.9941	0.937	N/A
RFX.1	5.806e-11	0.243	0.3907	0.09314	0.06529	0.2567	0.04177	0.2547	0.03672	0.4868	0.7977	0.2966	0.9742	0.6454	0.06458
RFX.2	2.239e-05	0.2627	0.1552	0.4251	0.4193	0.6825	0.7558	0.9964	N/A	N/A	N/A	N/A	N/A	N/A	N/A
RFX.3	0	0.2099	0.3046	0.01297	0.03976	0.02838	0.1554	0.9548	0.1739	0.295	0.9712	0.9858	0.9937	0.5879	0.1432
RUNX.1	4.472e-05	0	0.01871	0.7225	0.02426	0.000974	0.8763	0.8101	0.765	0.1037	0.2195	0.8315	0.9202	0.4438	0.757
RUNX.2	0.01347	0.518	0.4052	0.357	0.5296	0.006928	0.04774	0.04185	0.7805	0.6844	0.8295	0.9753	N/A	0.6138	N/A
SCRT1	2.836e-06	0.008738	0.001708	0.8519	0.2624	0.6635	0.9432	0.9922	N/A	N/A	N/A	N/A	N/A	N/A	N/A
SIX.1	0	1.732e-05	0.3876	0.4405	0.3574	0.9012	0.8949	0.9898	0.3825	N/A	N/A	0.04945	N/A	N/A	N/A
SIX.2	0.0002571	0.02571	0.8915	0.2836	N/A	N/A	N/A	N/A	N/A	N/A	N/A	N/A	N/A	N/A	N/A
SMAD	1.352e-11	2.579e-08	5.304e-05	0.1547	0.1431	0.1445	0.1404	0.9195	0.9376	0.2429	0.9295	0.03794	0.9992	0.8481	0.7677
SMARCA1	0	0.5437	0.2471	0.96	0.644	0.6136	0.9835	0.9207	0.1547	N/A	N/A	N/A	N/A	N/A	N/A
SMARCA5	0	0.1633	0.8563	0.2154	0.7911	0.769	0.5857	0.1044	0.9535	0.04151	0.8893	0.9999	0.9218	N/A	N/A
SNAI2	0	0.006329	0.0009936	0.2001	0.1331	0.2606	0.7461	0.6394	0.6935	0.7987	N/A	0.7043	N/A	0.9985	N/A
SOX.1	1.733e-10	0.0291	0.6188	0.1565	0.0002394	0.005966	0.37	0.9681	0.7604	0.9783	0.9671	0.6826	0.9476	0.9954	1
SOX.2	0.01082	0.95	0.903	0.1905	0.1189	0.000153	0.3492	N/A	N/A	N/A	N/A	N/A	N/A	N/A	N/A
SOX.3	0	0.4337	0.6942	0.9855	0.7279	0.1202	0.6233	0.1467	N/A	N/A	N/A	N/A	N/A	N/A	N/A
SOX.4	0.004225	0.866	0.7123	0.5507	0.7155	0.00381	0.674	0.989	N/A	N/A	N/A	N/A	N/A	N/A	N/A
SOX.5	6.384e-05	0.904	0.8043	0.4662	0.3885	2.27e-07	0.9841	0.9985	0.15	N/A	N/A	N/A	N/A	N/A	N/A
SOX.6	0.6139	0.9272	0.974	0.8026	0.9163	0.3509	N/A	N/A	N/A	N/A	N/A	N/A	N/A	N/A	N/A
SOX.7	0.9957	N/A	N/A	N/A	N/A	N/A	N/A	N/A	N/A	N/A	N/A	N/A	N/A	N/A	N/A
SOX.8	0.06662	0.5251	0.5809	0.7736	0.6036	0.9916	0.996	N/A	N/A	N/A	N/A	N/A	N/A	N/A	N/A
SPDEF.1	0.07088	0.01922	0.7333	0.6008	0.8474	0.967	0.7822	N/A	N/A	N/A	N/A	N/A	N/A	N/A	N/A
SPDEF.2	0	0.7286	0.6351	0.6592	0.5122	0.8925	0.5951	N/A	N/A	N/A	N/A	N/A	N/A	N/A	N/A
SPI	0	0.5803	0.1986	0.0115	0.2432	0.07682	0.3545	0.5969	0.8272	0.8051	0.5737	0.7207	0.6461	0.9744	0.8602
SPZ1	0	0.3688	0.3027	0.8726	0.5889	0.846	0.3308	N/A	N/A	0.01642	N/A	N/A	N/A	N/A	N/A
SREBF1	0	0.002011	0.6925	0.4697	0	0	0.03622	4.182e-06	0.902	3.413e-06	0.5142	0.9785	0.03032	0.8962	0.06891
SRF	0	2.239e-09	0.06838	0.2135	0.2477	0.8167	0.7461	0.7338	0.2477	N/A	N/A	N/A	N/A	N/A	N/A
STAT.1	0	0.6371	0.7877	0.2355	0.5704	0.9201	0.9958	0.9641	N/A	N/A	N/A	N/A	N/A	N/A	N/A
STAT.2	0	0.04327	0.4872	0.07508	0.3326	0.9863	0.7189	0.3817	0.6509	0.993	0.6076	0.6572	0.5535	N/A	0.4032
TATA	7.713e-06	0.1169	0.9839	0.8982	0.7695	0.212	N/A	N/A	N/A	N/A	N/A	N/A	N/A	N/A	N/A
TBX.1	0.01185	0.03287	0.1009	0.6424	0.09238	0.7198	0.5529	0.2932	0.257	0.3341	N/A	N/A	N/A	N/A	0.01106
TBX.2	0.3006	0.299	0.216	0.03563	0.8065	0.9343	0.7838	0.8585	0.8366	0.9891	N/A	N/A	N/A	N/A	N/A
TBX.3	0	0.001142	0.00124	0.0002254	1.17e-09	0	2.448e-07	2.287e-10	0.9132	2.308e-08	1.208e-08	0.5454	0.7973	0.9824	0.8055
TBX.4	0.1727	0.3288	0.4467	0.3979	0.2918	0.002266	0.003157	0.6576	0.2713	0.7674	0.7525	0.8675	0.9838	0.6753	0.6496
TCF.LEF	0	0.5914	0.6804	0.6614	0.5984	0.4397	0.5454	0.7288	0.9912	N/A	N/A	N/A	N/A	N/A	N/A
TEAD	0	0.1131	0.7977	0.006003	0.4179	0.000682	0.8812	0.857	0.9972	0.9936	N/A	0.7462	0.5044	0.9857	N/A
TFAP2.1	4.531e-11	0.01517	1.333e-09	0	0.1389	0.001282	2.794e-07	0.9574	0.5512	0.8457	0.2498	0.9783	0.8485	0.4452	0.537
TFAP2.2	0	0.001385	0.002636	1.738e-07	0.2505	0.07338	0.08596	0.9798	0.2547	0.1453	0.6987	0.3318	0.9705	0.7337	0.9974
TFCP2	0	0.5226	0.3372	0.6839	0.5252	0.08575	0.4037	0.8805	0.2355	0.01368	0.8196	0.9838	N/A	N/A	N/A
THAP1	0.000455	0	0.02467	0.1427	0.2844	0.8522	0.9332	0.4008	0.9939	0.9352	N/A	0.9682	0.06301	0.9553	N/A
YY1	0	0	0	6.442e-06	0.08198	3.63e-05	0.6046	0.03048	0.8506	0.7463	0.8436	0.8618	N/A	N/A	3.118e-10
ZBED1	0.6161	0.01049	N/A	N/A	N/A	N/A	N/A	N/A	N/A	N/A	N/A	N/A	N/A	N/A	N/A
ZBTB14	1.785e-12	0.02855	0.005657	0.01073	0.3136	0.8446	0.06158	0.7834	N/A	0.7559	0.9736	0.999	N/A	0.9991	0.6373
ZBTB48	0	0.008001	0.1656	0.02607	0.02894	0.4072	0.7614	0.7277	0.8787	N/A	N/A	0.8358	N/A	N/A	N/A
ZBTB49	4.73e-10	0.1961	0.3492	0.8715	0.08004	0.9943	0.5145	0.9909	N/A	N/A	N/A	N/A	N/A	N/A	N/A
ZBTB6	0	0.5897	0.3278	0.01087	0.6486	0.2249	0.1054	0.8435	0.9437	0.9462	0.8789	0.7765	N/A	0.7315	N/A
ZBTB7A	0	0.00146	0.03821	0.01383	0.2447	2.306e-05	0.5023	0.9848	0.3492	0.694	0.8074	0.6619	0.4096	0.987	N/A
ZFN121	0	0.007723	0.001202	0.0006703	0.4918	0.3047	0.3171	0.9055	0.8169	0.5391	0.7209	0.9761	N/A	0.9596	N/A
ZFX	1.027e-12	0.0002646	0	1.331e-10	0.6717	8.487e-07	3.121e-05	0.5987	0.6335	0.3336	0.7657	0.5797	0.9046	0.9617	0.2313
ZIC	0	0	0	0.0002445	0.0001406	0.01236	0.02653	0.00825	0.9521	0.5191	0.5872	0.4777	0.9851	0.4326	0.02168
ZIC.2	0	0	0.0002277	0.0005515	1.925e-10	0	0	0	0.9989	0	0.0006897	0.1605	0.004641	0.9523	0.01367
ZIM3	0	0.6463	0.9144	0.7894	0.801	0.4569	0.07079	0.9318	N/A	N/A	N/A	N/A	N/A	N/A	N/A
ZKSCAN1	0.2464	0.007985	0.5871	0.0005065	0.4707	0.8632	0.5473	0.9255	N/A	N/A	N/A	N/A	N/A	N/A	N/A
ZNF134	0.0007555	0.0001533	0.3111	0.3536	0.7443	0.01589	0.5989	0.9535	0.9892	0.8536	N/A	N/A	N/A	N/A	N/A
ZNF136	0.9707	0.8935	0.9564	0.9779	0.0804	0.01164	0.993	N/A	N/A	N/A	N/A	N/A	N/A	N/A	N/A
ZNF140	0	0.3973	0.8424	0.1135	0.5725	0.7251	0.5478	0.8984	0.439	0.2386	N/A	N/A	N/A	N/A	N/A
ZNF143	5.242e-11	0.3211	0.2553	0.3587	2.8e-07	0.7658	0.6699	0.4927	0.2675	0.4033	0.991	0.9169	0.1221	0.7639	0.8207
ZNF146	1.135e-10	0.9618	0.4855	0.8669	0.2005	0.6351	N/A	N/A	N/A	0.0938	N/A	N/A	N/A	N/A	N/A
ZNF232	0.1567	1	0.6072	0.8744	0.9906	N/A	N/A	N/A	N/A	N/A	N/A	N/A	N/A	N/A	N/A
ZNF24	1.787e-10	0.9956	0.1571	0.616	0.9943	0.1774	0.8768	N/A	N/A	N/A	N/A	N/A	N/A	N/A	N/A
ZNF250	0.7231	0.8744	0.8483	0.9653	0.9313	0.4118	0.1021	N/A	N/A	N/A	N/A	N/A	N/A	N/A	N/A
ZNF257	0.004476	0.4171	0.359	0.09576	0.02168	0.7007	0.4913	0.9636	0.4652	N/A	N/A	0.227	N/A	N/A	N/A
ZNF274	0	0.9103	0.6587	0.1585	0.3272	0.5241	0.9071	0.9988	N/A	N/A	N/A	N/A	N/A	N/A	N/A
ZNF28	0	0.07369	0.02583	0.5907	0.0254	0.8092	9.222e-05	0.7	0.001892	0.01198	N/A	N/A	N/A	N/A	N/A
ZNF282	0	0.6987	0.02777	0.5079	0.05885	0.3086	0.6254	0.4612	N/A	N/A	N/A	N/A	N/A	N/A	N/A
ZNF306	0.4421	0.9637	0.6053	0.8997	0.9861	0.9155	0.935	N/A	N/A	N/A	N/A	N/A	N/A	N/A	N/A
ZNF317	0.67	0.2812	0.9221	0.1035	0.5825	0.7599	0.765	N/A	N/A	N/A	N/A	N/A	N/A	N/A	N/A
ZNF320	0	0.01246	0.004549	0.01778	4.496e-09	1.34e-05	0.03229	0.7392	0.8252	0.07027	0.9478	0.9978	0.8014	0.9801	0.7385
ZNF324	9.989e-12	0.4535	0.04794	0.5972	9.734e-10	2.855e-05	0.02054	0.02282	0.9903	0.0008729	0.6519	0.6476	0.3068	0.9896	0.9919
ZNF329	0.2058	0.1272	0.3639	0.6606	0.2114	0.9366	0.1736	0.9272	0.6595	0.2624	N/A	N/A	N/A	N/A	N/A
ZNF331	6.637e-05	0.7365	0.3192	0.4073	0.01068	0.9368	0.569	0.08979	0.6602	0.3422	0.9803	0.9594	N/A	0.9896	N/A
ZNF332	0.3254	0.4512	0.002225	0.009007	0.4573	0.09535	0.5772	0.9438	0.1222	0.2187	0.8123	0.6556	0.9051	0.8578	0.7123
ZNF335	6.156e-07	0.05279	0.06853	0.6148	0.1625	0.7046	0.4668	0.6743	0.9778	0.8758	0.9618	0.817	0.9248	0.6355	0.6376
ZNF354	6.002e-11	0.07095	0.1468	0.2736	0.1528	0.04896	0.5414	0.4201	0.8605	0.3741	0.7854	0.9974	0.9076	0.5633	0.6415
ZNF382	0.1012	0.677	0.07272	0.4906	0.0576	0.6253	0.9748	N/A	N/A	N/A	N/A	N/A	N/A	N/A	N/A
ZNF384.1	0	0	0.5932	0.5392	0.04745	0.9997	N/A	N/A	N/A	N/A	N/A	N/A	N/A	N/A	N/A
ZNF384.2	0	0	6.084e-07	0	0	1.01e-11	3.618e-11	7.364e-12	5.123e-11	0	0.000585	N/A	N/A	1.085e-06	N/A
ZNF41	0	0.05417	0.4119	0.1914	0.7862	0.6543	0.7742	0.7189	0.05193	0.969	0.8882	0.9659	N/A	N/A	N/A
ZNF410	0.7584	0.09125	0.8986	0.9933	N/A	0.01714	N/A	N/A	N/A	N/A	N/A	N/A	N/A	N/A	N/A
ZNF418	0	0.1147	0.4185	0.773	0.7069	0.5999	0.9159	0.3454	N/A	N/A	N/A	N/A	N/A	N/A	N/A
ZNF423	0	0	0.002785	0.04919	0.4058	0.2851	0.9897	0.5996	N/A	0.8366	0.01324	N/A	N/A	N/A	N/A
ZNF435	0.9919	0.9573	0.9865	0.2475	0.8387	1	N/A	N/A	N/A	N/A	N/A	N/A	N/A	N/A	N/A
ZNF436	2.632e-10	0.1935	0.2368	0.3438	0.168	0.1147	0.3897	0.5699	N/A	0.6804	0.785	N/A	N/A	N/A	N/A
ZNF449	0	0.4507	0.3703	0.8228	0.09359	0.7031	0.6149	0.8355	0.08611	0.5143	0.9233	0.8224	0.9787	0.8805	0.3188
ZNF490	0.962	0.6163	N/A	0.1419	N/A	0.003029	N/A	N/A	N/A	N/A	N/A	N/A	N/A	N/A	N/A
ZNF524	0	0.3571	0.04334	0.01787	4.38e-05	0.3686	0.06719	0.5808	0.9786	0.3026	N/A	0.9991	N/A	N/A	N/A
ZNF528	0	0.1982	0.1527	0.7317	0.3061	0.7736	0.06429	0.9184	0.9652	N/A	N/A	0.5692	N/A	N/A	N/A
ZNF53	9.549e-11	0.1344	0.02712	0.5659	0.03651	0.4754	0.8672	0.4636	0.9234	0.888	N/A	0.9704	N/A	0.7712	N/A
ZNF547	0.005611	0.04752	0.0598	0.4091	0.04111	0.7755	0.9446	0.4853	N/A	0.9777	N/A	N/A	N/A	N/A	N/A
ZNF549	0.005074	0.01892	0.3198	0.08607	0.3147	0.9962	0.7199	0.9842	0.9788	N/A	N/A	N/A	N/A	N/A	N/A
ZNF554	1.033e-07	0.0002943	0.02674	0.09977	0.1309	0.004914	0.2174	0.5951	0.8203	0.9652	0.9464	0.9978	0.2869	0.9843	N/A
ZNF563	1.212e-11	2.273e-08	0.03036	0.01256	0.6184	0.9766	0.2098	0.1517	0.3301	0.8721	0.004198	0.6909	0.9962	0.313	0.8827
ZNF57	0.167	0.5292	0.4464	0.02245	0.5617	0.8744	0.7184	0.6709	0.7502	0.9972	0.004529	0.9688	N/A	0.5509	N/A
ZNF586	0	0.09836	0.8889	0.2645	0.9752	1	N/A	N/A	N/A	N/A	N/A	N/A	N/A	N/A	N/A
ZNF652	3.121e-05	0.7748	0.9093	1	N/A	N/A	N/A	N/A	N/A	N/A	N/A	N/A	N/A	N/A	N/A
ZNF667	1.482e-09	0.0004837	0.2779	0.1202	0.554	0.8254	0.3439	0.9511	0.6393	0.8623	0.9542	0.7044	0.9208	0.9995	N/A
ZNF680	0	0.3949	0.5914	0.5229	0.3532	0.904	0.771	0.7983	N/A	N/A	N/A	N/A	N/A	N/A	N/A
ZNF708	0.08692	0.2609	0.3033	0.008537	0.4654	0.002061	0.7162	0.977	0.943	0.8065	N/A	0.9898	N/A	N/A	N/A
ZNF713	0.0005939	0.02185	0.9098	0.9998	N/A	0.04313	N/A	N/A	N/A	N/A	N/A	N/A	N/A	N/A	N/A
ZNF768	3.645e-10	0.08655	0.02251	5.786e-10	0.04212	0.5942	0.001037	0.8197	0.1537	0.9553	0.8018	0.2365	0.995	N/A	N/A
ZNF784	9.903e-06	0.9988	0.0268	0.9921	0.9575	0.06862	N/A	N/A	N/A	N/A	N/A	N/A	N/A	N/A	N/A
ZNF85	0	0.6831	0.895	0.9961	0.9679	0.1486	0.9968	N/A	N/A	N/A	N/A	N/A	N/A	N/A	N/A
ZSCAN3	0	0.022	5.566e-05	0.05491	0.04543	0.1076	0.2456	0.02339	0.6953	0.9269	0.8931	0.9966	0.9976	0.9927	0.7859
ZSCAN4	0	0.458	0.3127	0.8088	0.03149	1.221e-10	0	3.066e-06	0.5654	6.652e-11	N/A	N/A	N/A	N/A	N/A
