## Supplementary material for "A pan-cancer catalog of mutagenesis at transcription factor binding sites": Table S3

### Sheet: Data description
Table S3: Percentage of mutations contributed by each COSMIC SBS signature, for:
All mutations	All somatic mutations for a given tissue
Enriched position mutations	Mutations observed at enriched TF binding site positions

### Sheet: All mutations
Signature	Skin	Esophagus	Prostate	Liver	Brain	Breast	Lung	Colorectum	Pancreas	Ovary	Stomach	Kidney
SBS1	0.3	7.11	15.83	1.54	6.84	6.87	1.48	13.6	16.27	4.97	7.49	3.18
SBS2	0.01	0.79	0.04	0.01	0.05	13.59	4.6	0	2.13	1.22	0.73	0
SBS3	0.05	0.11	1.96	1.09	0.86	12.19	0.57	0	6.46	22.88	0.19	3.16
SBS4	0	0	0.18	6.62	0.09	0.03	40.43	0	0.39	0	0	4.53
SBS5	2.26	32.45	30.29	24.47	33.17	21.74	26.51	66.8	26.34	25.54	25.36	14.94
SBS6	0	0.35	0.78	0.08	0.14	0.02	0.01	0	1.39	0	2.25	0
SBS7a	69.58	0.02	0.01	0	0.01	0.01	0.02	0	0.33	0	0.36	0
SBS7b	21.64	0.03	0.01	0.01	0.03	0.05	0.02	0	0.04	0	0	0
SBS7c	3.1	0.06	0	0.01	0.06	0.01	0	0	0.01	0	0	0
SBS7d	1.4	0	0	0.03	0	0	0	0	0	0	0.04	0
SBS8	0.05	1.38	5.68	4.45	2.62	4.69	0.09	0.71	4.8	15.58	2.98	2.45
SBS9	0.01	0.28	0.21	0	0	0.23	0	0	0.55	0	0	0
SBS10a	0	0	0.01	0	2.43	0	0	0	0.03	0	0	0
SBS10b	0	0	0.03	0	1.74	0	0.02	0	0	0	0	0
SBS10c	0	0.33	0.26	0.04	0.06	0.17	0	0	1.63	0	1.66	0
SBS10d	0	0	0	0	0	0.02	0	0	0	0	0	0
SBS11	0	0	0	0	7.28	0	0	0	0	0	0	0
SBS12	0	0	1.2	14.28	0.12	0.8	0.24	0	0.08	0	0	0.21
SBS13	0.03	0.61	0.09	0.01	0.08	16.94	6.81	0	1.86	2.49	0.26	0
SBS14	0	0.04	0	0	11	0.02	0	0	0	0	0	0
SBS15	0	0.21	0.53	0.03	19.3	0.09	0.01	0	0.03	0.32	4.02	0
SBS16	0	0	0.07	1.77	0.14	0.01	0	0	0.03	0	0	0
SBS17a	0	10.56	0	0.01	0	0.05	0	0.06	0.41	0	9.67	0
SBS17b	0.02	22.69	0.02	0.09	0.01	0.36	0	0.22	1.4	0	14.63	0
SBS18	0.03	5.74	1.78	0.37	0.58	1.63	0.6	1.97	1.49	0	8.3	0.37
SBS19	0.01	0	0.04	0.38	0.05	0.01	0	0	0.02	0.12	0	0.04
SBS20	0	0.6	0.21	0.04	0.04	0.06	0.01	0	1.28	0	0	0
SBS21	0	0	0.15	0.85	3.21	0.13	0	0	0.01	0	0	0.38
SBS22a	0	0	0.07	4.5	0	0	0	0	0.02	0	0	11.03
SBS22b	0	0	0	0.02	0	0	0	0	0	0	0	5.29
SBS23	0	0	0	9.36	0.03	0	0	0	0	0	0	0
SBS24	0	0	0	2.19	0.01	0	0.07	0	0	0	0	0
SBS25	0	0.15	0.06	0.55	0.11	0	1.06	0	0.02	0	0.23	0
SBS26	0.05	0.66	0.6	0.49	0.03	0.53	1.19	0	3.1	2.09	3.07	0.14
SBS28	0.01	0.47	0	0.06	0.03	0.01	0	0	0.14	0	2.08	0
SBS29	0	0	0.12	0.66	0.04	0.03	0.01	0	0	0	0.01	0.17
SBS30	0.04	0.05	0.09	0.02	0.31	0.16	0.01	0	0.21	0.18	0.41	0
SBS31	0	0.01	0.17	0.02	0.17	0	0	0	0.36	0.58	0	0
SBS32	0	0.02	0.28	0	0.14	0.07	0	0	0.06	0.11	0	0
SBS33	0	0	0.11	0	0	0	0.24	0	0	0	0	0
SBS34	0	0.05	0.07	0	0.01	0.07	0	0	0.08	0.37	0	0
SBS35	0	0.12	0.05	0.83	0.01	0.03	0	0	0	1.59	0	0
SBS36	0	0.01	0.15	0.03	0.06	0.12	0	0	1.59	0.22	0	0
SBS37	0.05	0.11	2.57	0.11	0.46	0.34	0	0.73	0.14	0.71	1.56	0.13
SBS38	0.11	0	0.07	0	0	0	0.07	0	0.11	0	0	0
SBS39	0.06	0.04	0.65	0.07	0.65	3.39	0.34	0	0.65	8.44	0.06	1.38
SBS40a	0.08	8.06	30.84	17.57	2.52	11.36	13.78	3.7	19.27	11.08	7.07	31.12
SBS40b	0.01	2.02	0.76	0.15	0.1	0.4	0	0	0.88	0	2.26	12.26
SBS40c	0	0.19	0.2	0.54	0.08	1	0	0	1.25	0	0	1.49
SBS41	0.03	1.64	0.3	0	0.03	0.12	0	1.27	1.06	0	0.4	0
SBS42	0	0	0.01	0	0.01	0	0	0	0	0	0	0
SBS43	0.56	0	0.08	0.01	0	0	0	0	0	0	0	0
SBS44	0	2.01	0.04	1.26	0.14	2.55	0	0	1.48	0.2	0	1.01
SBS45	0.03	0	0.01	0.03	0	0	0.05	0	0	0	0	0
SBS46	0.01	0	0.11	0.25	0.28	0.02	0	0.16	0.04	0.19	0.11	0
SBS47	0.02	0.01	0.27	0.06	0.15	0	0	0	0.09	0	0	0
SBS48	0	0	0	0	0	0	0	0	0	0	0	0
SBS49	0.01	0	0.02	0	0	0	0.08	0	0	0	0	0
SBS50	0	0.01	0.14	0	0.03	0	0	0	0.01	0	0	0
SBS51	0	0	0.47	0.07	0.03	0	0	0	0.16	0	0	0
SBS52	0	0	0.08	0	0	0	0	0	0	0	0	0
SBS53	0	0	0	0	0.01	0	0	0	0	0	0	0
SBS54	0	0	0.1	0.01	0	0	0	7.9	0	0	0	0
SBS55	0.04	0	0.01	0	0	0	0	0	0	0	0	0
SBS56	0	0.03	0	0	0	0	0	0	0.7	0	0	0
SBS57	0.01	0.07	0.01	0	0.36	0	0	0	0.3	0.76	0.07	5.12
SBS58	0.29	0.03	0.7	0.33	3.46	0.01	0	2.68	0.37	0	0.66	0
SBS59	0	0	0	0	0	0	0	0	0	0	0	0
SBS60	0	0	0.12	0	0.02	0	0	0	0.25	0.28	0	0
SBS84	0	0	0.01	0	0.01	0	0	0	0.01	0	0	0
SBS85	0.03	0	0.24	0.23	0.04	0.02	0	0	0.17	0	0.12	0.51
SBS86	0.01	0	0.02	0	0.02	0	0	0	0	0	0	0
SBS87	0	0.09	0	0	0.02	0	0.03	0	0.01	0	0	0
SBS88	0	0	0.02	0	0.02	0	0	0	0	0	0	0
SBS89	0.03	0.04	0.36	0	0.43	0	0	0.21	0.07	0.06	0.04	0
SBS90	0	0	0	0	0	0.01	0	0	0	0	0	0
SBS92	0	0	0.18	3.63	0.02	0	1.54	0	0.05	0	0	0.86
SBS93	0	0.74	0.2	0.2	0.02	0	0	0	0.32	0	3.89	0
SBS94	0	0	0.03	0.09	0.02	0	0.03	0	0	0	0	0.24
SBS95	0	0.02	0.01	0.11	0.01	0	0	0	0.04	0	0	0
SBS96	0.03	0	0.18	0.37	0.18	0.05	0	0	0	0	0	0
SBS97	0	0	0.06	0.01	0.01	0	0	0	0	0	0	0
SBS98	0	0	0	0	0	0	0.03	0	0	0	0	0

### Sheet: Enriched position mutations
Signature	Skin	Esophagus	Prostate	Liver	Brain	Breast	Lung	Colorectum	Pancreas	Ovary	Stomach	Kidney
SBS1	0.52	9.61	14.43	2.39	5.09	7.7	3.24	10.74	11.78	5.08	10.29	2.28
SBS2	0.01	0.76	0.03	0	0.02	16.36	4.95	0	1.54	0.57	0.07	0
SBS3	0.07	0.15	2.3	1.27	0.64	11.83	0.68	0	9.01	25.95	0.23	3.75
SBS4	0	0	0.18	7.1	0.11	0.02	41.14	0	0.53	0	0	5.37
SBS5	3.19	38.86	32.17	23.41	28.9	21.9	25.76	70.81	29.1	25.21	26.72	17.99
SBS6	0	0.56	0.89	0.17	0.12	0.02	0.11	0	1.29	0	3.62	0
SBS7a	59.82	0.01	0	0	0.01	0.02	0.06	0	0.31	0	0.18	0
SBS7b	28.13	0.06	0.02	0	0.04	0.04	0.11	0	0.04	0	0	0
SBS7c	2.8	0.05	0	0	0.04	0	0	0	0.01	0	0	0
SBS7d	1.27	0	0	0.01	0	0	0	0	0	0	0	0
SBS8	0.06	1.41	4.86	3.13	1.59	3.27	0.13	0.26	4.17	12.46	2.28	3.17
SBS9	0.01	0.22	0.2	0	0	0.14	0	0	0.3	0	0	0
SBS10a	0	0	0	0	1.5	0	0	0	0.01	0	0	0
SBS10b	0	0	0.02	0	1.22	0	0.08	0	0	0	0	0
SBS10c	0	0.24	0.19	0.02	0.03	0.1	0	0	1.09	0	0.91	0
SBS10d	0	0	0	0	0	0.01	0	0	0	0	0	0
SBS11	0	0	0	0	8.79	0	0	0	0	0	0	0
SBS12	0	0	0.92	6.47	0.11	0.39	0.15	0	0.07	0	0	0.2
SBS13	0.04	0.6	0.07	0	0.08	17.33	7.07	0	1.75	1.77	0.1	0
SBS14	0	0.05	0	0	11.14	0	0	0	0	0	0	0
SBS15	0	0.38	0.68	0.02	28.42	0.11	0.15	0	0.03	0.43	6.89	0
SBS16	0.01	0	0.05	0.89	0.07	0.01	0	0	0.02	0	0	0
SBS17a	0	9.83	0	0	0.01	0.06	0	0.1	0.54	0	12.98	0
SBS17b	0.01	13.73	0	0.3	0	0.19	0	0.06	1.11	0	11.69	0
SBS18	0.03	5.4	1.68	0.41	0.58	1.21	0.58	1.32	1.12	0	6.54	0.48
SBS19	0.01	0	0.04	0.31	0.07	0.03	0.02	0	0.02	0.19	0	0
SBS20	0	1.04	0.22	0.09	0.03	0.07	0	0	1.55	0	0	0
SBS21	0	0	0.1	0.64	2.87	0.07	0	0	0	0	0	0.4
SBS22a	0	0	0.04	2.39	0	0	0	0	0	0	0	3.23
SBS22b	0	0	0	0.01	0	0	0	0	0	0	0	2.3
SBS23	0	0	0	19.14	0.03	0	0	0	0	0	0	0
SBS24	0	0	0	5.98	0	0	0.2	0	0	0	0	0
SBS25	0	0.14	0.07	0.53	0.19	0	0.86	0	0	0	0.21	0
SBS26	0.09	0.74	0.59	0.51	0.02	0.31	0.83	0	3.22	1.83	2.47	0.4
SBS28	0	0.26	0	0.36	0.04	0	0	0	0.04	0	0.99	0
SBS29	0	0	0.1	0.78	0.07	0.04	0.02	0	0	0	0	0.05
SBS30	0.05	0.08	0.08	0.01	0.22	0.26	0.01	0	0.21	0.15	0.04	0
SBS31	0	0.01	0.19	0.02	0.2	0	0	0	0.44	0.52	0	0
SBS32	0	0.03	0.12	0	0.11	0.05	0	0	0.08	0.02	0	0
SBS33	0	0	0.06	0	0	0.01	0.2	0	0	0	0	0
SBS34	0	0.02	0.03	0	0.01	0.04	0	0	0.03	0.36	0	0
SBS35	0	0.15	0.05	0.89	0.02	0.02	0	0	0	1.47	0	0
SBS36	0	0.01	0.13	0.04	0.05	0.1	0	0	1.22	0.2	0	0
SBS37	0.07	0.1	1.42	0.06	0.24	0.23	0	0.53	0.14	0.61	2.4	0.3
SBS38	0.12	0	0.11	0	0	0	0.02	0	0.08	0	0	0
SBS39	0.1	0.05	0.93	0.09	0.78	4.03	0.33	0	0.99	9.64	0	1.33
SBS40a	0.1	8.28	30.43	15.09	2.25	10.57	11.5	3.83	19.16	9.75	6.26	33.42
SBS40b	0.01	1.72	0.61	0.1	0.05	0.39	0	0	0.7	0	1.06	11.7
SBS40c	0	0.24	0.23	1.06	0.07	0.82	0	0	1.23	0	0	1.86
SBS41	0.03	1.21	0.2	0	0.02	0.07	0	0.62	0.75	0	0.42	0
SBS42	0	0	0.01	0	0	0	0	0	0	0	0	0
SBS43	2.76	0	0.48	0.06	0.01	0	0	0	0	0	0	0
SBS44	0	3.09	0.03	1.89	0.16	2.1	0	0	1.22	0.32	0	1.98
SBS45	0.01	0	0	0.03	0.01	0	0.05	0	0	0	0	0
SBS46	0.03	0	0.14	0.15	0.37	0.01	0	0.22	0.06	0.1	0	0
SBS47	0.03	0	0.31	0.06	0.04	0	0	0	0.08	0	0	0
SBS48	0	0	0	0	0	0	0	0	0	0	0	0
SBS49	0	0	0.1	0	0	0	0.05	0	0	0	0	0
SBS50	0	0.01	0.13	0	0.05	0	0.03	0	0.02	0	0	0
SBS51	0	0	1.1	0.11	0.06	0.01	0	0	0.24	0	0	0
SBS52	0	0	0.08	0	0	0	0	0	0	0	0	0
SBS53	0	0	0	0.02	0.01	0	0	0	0	0	0	0
SBS54	0.01	0	0.13	0.01	0	0	0	8.78	0	0	0	0
SBS55	0.06	0	0.05	0	0.01	0	0	0	0	0	0	0
SBS56	0	0.02	0	0	0	0	0	0	0.23	0	0	0
SBS57	0.01	0.06	0	0	0.25	0	0	0	0.25	0.79	0	6.71
SBS58	0.37	0.02	0.69	0.35	2.24	0.01	0.02	2.52	0.4	0	0.39	0
SBS59	0	0	0	0	0	0	0	0	0	0	0	0
SBS60	0	0	0.98	0	0.24	0	0	0	3.31	2.52	0	0
SBS84	0	0	0.01	0	0.02	0	0	0	0.01	0	0	0
SBS85	0.02	0	0.13	0.06	0.02	0.01	0	0	0.09	0	0.03	0.97
SBS86	0.03	0	0.02	0	0.03	0	0	0	0	0	0	0
SBS87	0	0.1	0	0	0.01	0	0.22	0	0	0	0	0
SBS88	0	0	0.01	0	0	0	0	0	0	0	0	0
SBS89	0.05	0.05	0.56	0	0.41	0	0	0.2	0.09	0.07	0	0
SBS90	0	0	0	0	0	0	0	0	0	0	0	0
SBS92	0	0	0.14	2.88	0.02	0	1.17	0	0.1	0	0	1.71
SBS93	0.01	0.63	0.16	0.19	0.02	0	0	0	0.2	0	3.21	0
SBS94	0	0	0.03	0.1	0.02	0	0.07	0	0	0	0	0.4
SBS95	0	0.02	0.01	0.13	0.01	0	0	0	0.01	0	0	0
SBS96	0.04	0	0.23	0.22	0.15	0.05	0.01	0	0	0	0	0
SBS97	0	0	0.02	0.01	0	0	0	0	0	0	0	0
SBS98	0	0	0	0	0	0	0.18	0	0	0	0	0
